# HERMES: Holographic Equivariant neuRal network model for Mutational Effect and Stability prediction

**DOI:** 10.1101/2024.07.09.602403

**Authors:** Gian Marco Visani, William Galvin, Zac Jones, Michael N. Pun, Eric Daniel, Kevin Borisiak, Utheri Wagura, Armita Nourmohammad

## Abstract

Accurately predicting how amino acid substitutions alter protein function is a central challenge in biology, with applications from interpreting disease variants to designing vaccines and therapeutics. We introduce HERMES, a family of fast, structure-based models that predict mutational effects from the local atomic environment around each residue. Pre-trained on masked amino acid prediction, HERMES shows strong zero-shot performance for predicting changes in thermodynamic stability and protein-protein binding affinity. Analyzing its predictions, we uncover a pre-training bias toward size-conserving substitutions, which we reduce through an amortized fine-tuning strategy that incorporates packing flexibility. When fine-tuned on experimental data, HERMES matches state-of-the-art stability predictors without costly data augmentation. HERMES also identifies antigen-stabilizing mutations across multiple viral envelope proteins, enabling an efficient pipeline for designing mutation libraries for vaccine development. Together, this work establishes HERMES as a fast and practical structure-based framework for mutation screening and offers insight into the mechanisms underlying its predictions.
