## Supplementary Data 1 for "HERMES: Holographic Equivariant neuRal network model for Mutational Effect and Stability prediction"

### Sheet: denv_e__stab_pre_core
pdb	chain	mutation	delta_logit	type	rosetta_hit
1OAN	A	T33V	6.41377	stabilize_prefusion	1
1OAN	A	Q248L	4.45275	stabilize_prefusion	1
1OAN	A	M125I	3.28749	stabilize_prefusion	0
1OAN	A	Q248V	3.19323	stabilize_prefusion	1
1OAN	A	M183L	3.1532	stabilize_prefusion	1
1OAN	A	A50P	3.01972	stabilize_prefusion	1
1OAN	A	Q248I	3.01491	stabilize_prefusion	1
1OAN	A	H261I	2.93555	stabilize_prefusion	1
1OAN	A	T33L	2.89688	stabilize_prefusion	1
1OAN	A	T33I	2.79154	stabilize_prefusion	1
1OAN	A	M125V	2.44157	stabilize_prefusion	0
1OAN	A	L277F	2.42017	stabilize_prefusion	0
1OAN	A	M183I	2.35888	stabilize_prefusion	0
1OAN	A	M289L	2.30448	stabilize_prefusion	1
1OAN	A	L277Y	2.11181	stabilize_prefusion	0
1OAN	A	M183G	2.10433	stabilize_prefusion	0
1OAN	A	M125L	2.0679	stabilize_prefusion	0
1OAN	A	A173V	2.06532	stabilize_prefusion	0
1OAN	A	F337V	1.91167	stabilize_prefusion	0
1OAN	A	S376A	1.8969	stabilize_prefusion	0
1OAN	A	M201L	1.87133	stabilize_prefusion	0
1OAN	A	H261Y	1.85976	stabilize_prefusion	0
1OAN	A	M289F	1.84703	stabilize_prefusion	1
1OAN	A	M201I	1.83263	stabilize_prefusion	0
1OAN	A	S376V	1.72792	stabilize_prefusion	0
1OAN	A	V181L	1.68047	stabilize_prefusion	1
1OAN	A	M201G	1.62952	stabilize_prefusion	0
1OAN	A	T115V	1.6197	stabilize_prefusion	1
1OAN	A	M34T	1.61482	stabilize_prefusion	0
1OAN	A	M272V	1.58091	stabilize_prefusion	1
1OAN	A	T48V	1.4989	stabilize_prefusion	1
1OAN	A	T48I	1.46157	stabilize_prefusion	0
1OAN	A	H261F	1.35991	stabilize_prefusion	0
1OAN	A	A63V	1.34758	stabilize_prefusion	0
1OAN	A	V130I	1.31215	stabilize_prefusion	0
1OAN	A	M260I	1.26886	stabilize_prefusion	1
1OAN	A	M34S	1.26405	stabilize_prefusion	0
1OAN	A	M34R	1.22571	stabilize_prefusion	0
1OAN	A	M260V	1.15275	stabilize_prefusion	0
1OAN	A	T319V	1.13894	stabilize_prefusion	0
1OAN	A	K393R	1.10407	stabilize_prefusion	1
1OAN	A	T319Y	1.07249	stabilize_prefusion	0
1OAN	A	M272L	1.06913	stabilize_prefusion	0
1OAN	A	A50V	1.0534	stabilize_prefusion	1
1OAN	A	W206Y	1.04344	stabilize_prefusion	1
1OAN	A	M260L	1.0191	stabilize_prefusion	0
1OAN	A	S255N	1.01644	stabilize_prefusion	0
1OAN	A	M272I	1.00215	stabilize_prefusion	0
1OAN	A	A313V	0.998951	stabilize_prefusion	1
1OAN	A	T353Q	0.954929	stabilize_prefusion	0
1OAN	A	V21I	0.950159	stabilize_prefusion	0
1OAN	A	A50L	0.93473	stabilize_prefusion	1
1OAN	A	F90Y	0.904113	stabilize_prefusion	0
1OAN	A	F337I	0.895412	stabilize_prefusion	0
1OAN	A	I61L	0.884234	stabilize_prefusion	0
1OAN	A	K393N	0.833482	stabilize_prefusion	0
1OAN	A	T353V	0.830855	stabilize_prefusion	0
1OAN	A	W231Y	0.827278	stabilize_prefusion	0
1OAN	A	S255D	0.736625	stabilize_prefusion	0
1OAN	A	M289G	0.73583	stabilize_prefusion	0
1OAN	A	I270L	0.731771	stabilize_prefusion	0
1OAN	A	T142Y	0.724918	stabilize_prefusion	0
1OAN	A	I6L	0.691865	stabilize_prefusion	1
1OAN	A	E368V	0.675417	stabilize_prefusion	0
1OAN	A	W206F	0.651008	stabilize_prefusion	0
1OAN	A	V140R	0.646291	stabilize_prefusion	0
1OAN	A	T142F	0.625492	stabilize_prefusion	1
1OAN	A	Y326L	0.58385	stabilize_prefusion	0
1OAN	A	T138V	0.571722	stabilize_prefusion	1
1OAN	A	I113L	0.548313	stabilize_prefusion	0
1OAN	A	I6R	0.545147	stabilize_prefusion	0
1OAN	A	L277A	0.541345	stabilize_prefusion	0
1OAN	A	T319L	0.488675	stabilize_prefusion	0
1OAN	A	G127A	0.438691	stabilize_prefusion	0
1OAN	A	I6E	0.419304	stabilize_prefusion	0
1OAN	A	H144A	0.403523	stabilize_prefusion	0
1OAN	A	T32V	0.375107	stabilize_prefusion	0
1OAN	A	K393H	0.366243	stabilize_prefusion	0
1OAN	A	I322V	0.35559	stabilize_prefusion	1
1OAN	A	I312L	0.303854	stabilize_prefusion	0

### Sheet: denv_e__stab_pre_destab_post
sec_struc_pre	sasa_pre	mutation	delta_logit_pre	sec_struc_post	sasa_post	delta_logit_post	delta_logit_pre__positive	delta_logit_post__negative	delta_logit_pre__minus__delta_logit_post	rosetta_hit
E	0.457778	A50P	3.01972	E	0	-9.57746	True	True	12.5972	1
L	2.73567	T189P	2.95249	L	0.0685106	-7.74974	True	True	10.7022	1
L	0.322761	I6D	0.187215	L	0.674136	-9.38807	True	True	9.57528	0
L	5.02907	I170P	1.0961	E	0.0539309	-8.11558	True	True	9.21168	0
L	12.1086	S16P	0.552293	L	1.32754	-7.76197	True	True	8.31426	1
L	7.49379	P243E	0.481156	L	1.45345	-7.74434	True	True	8.22549	1
L	0.322761	I6E	0.419304	L	0.674136	-7.56819	True	True	7.98749	0
L	0.322761	I6R	0.545147	L	0.674136	-6.58496	True	True	7.1301	0
L	6.65072	M297P	1.55869	L	3.98363	-5.4721	True	True	7.0308	0
L	6.20828	G330T	0.757344	L	7.70458	-6.05782	True	True	6.81516	0
L	1.41637	G281V	2.38587	L	0.512343	-4.3694	True	True	6.75527	1
L	6.43766	H282P	1.35419	E	0.180613	-5.24023	True	True	6.59442	0
L	0.0549779	T319Y	1.07249	L	0.135013	-5.50241	True	True	6.5749	0
L	2.54575	K295P	0.20145	L	2.99598	-6.16673	True	True	6.36818	0
L	6.4141	F373D	0.736949	L	0.894798	-5.63035	True	True	6.3673	1
L	6.97386	G18E	0.336004	E	0	-5.93673	True	True	6.27273	1
L	0.0549779	T319F	0.351832	L	0.135013	-5.91085	True	True	6.26269	0
L	1.41637	G281I	1.46971	L	0.512343	-4.77146	True	True	6.24117	1
E	6.08402	D10I	0.338126	H	1.8783	-5.89321	True	True	6.23133	0
L	2.73567	T189W	1.52798	L	0.0685106	-4.67312	True	True	6.2011	0
L	2.73567	T189G	1.34874	L	0.0685106	-4.8499	True	True	6.19865	0
E	3.21777	S72K	0.209291	E	2.35845	-5.87167	True	True	6.08096	0
L	6.4141	F373E	1.15438	L	0.894798	-4.91509	True	True	6.06947	1
E	0.457778	A50F	0.614133	E	0	-5.45408	True	True	6.06821	1
E	0.457778	A50Y	0.101319	E	0	-5.80922	True	True	5.91054	0
L	4.62835	V15P	0.911078	L	3.14269	-4.83698	True	True	5.74806	1
E	6.08402	D10K	1.22257	H	1.8783	-4.47936	True	True	5.70193	1
E	6.08402	D10V	0.417477	H	1.8783	-5.27877	True	True	5.69625	0
L	6.20828	G330A	1.22979	L	7.70458	-4.4579	True	True	5.68769	0
E	3.21777	S72E	0.143538	E	2.35845	-5.41601	True	True	5.55954	0
L	6.97386	G18D	0.512489	E	0	-5.01021	True	True	5.5227	1
E	3.21777	S72R	0.37714	E	2.35845	-4.96209	True	True	5.33923	0
E	3.0266	N276I	1.56137	E	1.66978	-3.55279	True	True	5.11416	1
L	0.534413	Q248L	4.45275	L	0.528662	-0.574812	True	True	5.02756	1
L	4.00782	Y299L	1.7287	L	1.42335	-3.1961	True	True	4.9248	1
L	5.85883	Q131P	1.24031	L	1.40063	-3.59111	True	True	4.83142	1
L	0.0549779	T319H	0.12419	L	0.135013	-4.60377	True	True	4.72796	0
L	6.20828	G330S	1.18901	L	7.70458	-3.49281	True	True	4.68182	0
L	1.41637	G281L	1.00563	L	0.512343	-3.54474	True	True	4.55037	0
E	3.0266	N276V	1.73966	E	1.66978	-2.6696	True	True	4.40926	1
L	6.43766	H282D	1.03925	E	0.180613	-3.32993	True	True	4.36918	0
L	3.39648	S19D	0.138846	E	0	-4.1546	True	True	4.29344	1
E	5.9366	M96E	1.38979	E	1.32147	-2.88662	True	True	4.27641	0
L	5.42096	R188E	1.20763	L	1.21362	-3.00539	True	True	4.21302	0
L	2.49285	G14A	2.13069	L	0	-2.00493	True	True	4.13562	1
L	1.57904	A245N	1.6807	L	1.42658	-2.43984	True	True	4.12054	0
E	0.400342	V97L	0.026964	E	0.688682	-3.98507	True	True	4.01203	1
L	6.43766	H282E	1.59252	E	0.180613	-2.41465	True	True	4.00717	1
L	5.02907	I170K	0.0563588	E	0.0539309	-3.79278	True	True	3.84914	1
L	7.94673	S169G	3.46688	L	1.02158	-0.37383	True	True	3.84071	1
L	1.57904	A245G	2.3428	L	1.42658	-1.40807	True	True	3.75087	1
E	0	V181L	1.68047	E	0.112149	-2.02095	True	True	3.70142	1
L	2.49285	G14S	1.21587	L	0	-2.42402	True	True	3.63989	1
E	0.349894	T48I	1.46157	E	0.324682	-2.1699	True	True	3.63147	0
E	5.9366	M96K	1.2165	E	1.32147	-2.3779	True	True	3.59441	1
L	6.97386	G18T	0.0206824	E	0	-3.55213	True	True	3.57281	1
E	0.29662	L277G	0.10044	E	0	-3.37209	True	True	3.47253	0
L	9.74448	Q52T	0.888414	L	4.48295	-2.55618	True	True	3.4446	1
E	0.825749	M272D	0.373043	E	2.64296	-3.05574	True	True	3.42878	1
E	5.09847	D22T	0.681759	E	0.338786	-2.72617	True	True	3.40793	0
E	3.03811	K204D	0.220139	E	4.07383	-3.16803	True	True	3.38817	0
L	4.65447	T359K	0.289709	L	1.90767	-3.07489	True	True	3.3646	0
L	8.10279	D203G	1.3405	L	7.09102	-1.96984	True	True	3.31035	1
E	0.036596	T115I	0.0179291	E	0	-3.28077	True	True	3.2987	1
L	4.82666	S331G	1.01518	L	2.65826	-2.28263	True	True	3.29781	1
L	5.85883	Q131D	3.07377	L	1.40063	-0.143502	True	True	3.21727	0
E	5.9366	M96Q	0.950602	E	1.32147	-2.19318	True	True	3.14378	1
E	3.0266	N276E	1.26932	E	1.66978	-1.85864	True	True	3.12796	1
L	8.57925	D362S	0.014767	L	5.70731	-3.11014	True	True	3.12491	0
E	0.29662	L277A	0.541345	E	0	-2.44256	True	True	2.98391	0
E	0.98232	F337V	1.91167	E	1.1433	-1.03415	True	True	2.94582	0
L	4.62835	V15H	0.083803	L	3.14269	-2.84069	True	True	2.9245	0
L	6.79411	E360N	1.14079	L	5.34439	-1.73864	True	True	2.87943	1
L	1.57904	A245H	0.265027	L	1.42658	-2.61115	True	True	2.87617	0
L	3.39648	S19N	0.270889	E	0	-2.56284	True	True	2.83373	1
E	2.17698	T171K	0.0229135	E	0.555951	-2.8042	True	True	2.82711	0
E	0.400342	V97R	0.0785874	E	0.688682	-2.74287	True	True	2.82145	0
E	3.64127	R288F	0.141108	E	0.526427	-2.65435	True	True	2.79546	0
L	5.02907	I170R	0.267364	E	0.0539309	-2.52165	True	True	2.78902	0
E	3.64127	R288Y	0.662415	E	0.526427	-2.12257	True	True	2.78498	0

### Sheet: rsv_f__stab_pre_core
pdb	chain	mutation	delta_logit	type	rosetta_hit
4jhw_trimer	A	S55V	7.61846	stabilize_prefusion	1
4jhw_trimer	A	S55I	6.21387	stabilize_prefusion	1
4jhw_trimer	A	S405V	5.21131	stabilize_prefusion	1
4jhw_trimer	A	T189V	5.0343	stabilize_prefusion	1
4jhw_trimer	A	N227L	4.96814	stabilize_prefusion	1
4jhw_trimer	A	S287V	4.35283	stabilize_prefusion	1
4jhw_trimer	A	N227V	4.32427	stabilize_prefusion	1
4jhw_trimer	A	S55F	4.27386	stabilize_prefusion	1
4jhw_trimer	A	S190V	4.03112	stabilize_prefusion	0
4jhw_trimer	A	A298I	4.01739	stabilize_prefusion	1
4jhw_trimer	A	A412V	3.97117	stabilize_prefusion	1
4jhw_trimer	A	S350V	3.92223	stabilize_prefusion	0
4jhw_trimer	A	Q302L	3.9113	stabilize_prefusion	0
4jhw_trimer	A	S287A	3.77237	stabilize_prefusion	0
4jhw_trimer	A	L203F	3.76228	stabilize_prefusion	0
4jhw_trimer	A	S405A	3.75527	stabilize_prefusion	0
4jhw_trimer	A	N227I	3.61008	stabilize_prefusion	0
4jhw_trimer	A	A47V	3.51877	stabilize_prefusion	1
4jhw_trimer	A	Y299I	3.50674	stabilize_prefusion	0
4jhw_trimer	A	S190I	3.48486	stabilize_prefusion	1
4jhw_trimer	A	S350L	3.19786	stabilize_prefusion	1
4jhw_trimer	A	M289L	3.11734	stabilize_prefusion	0
4jhw_trimer	A	T244V	3.08559	stabilize_prefusion	1
4jhw_trimer	A	S350I	2.94588	stabilize_prefusion	1
4jhw_trimer	A	A412I	2.91237	stabilize_prefusion	0
4jhw_trimer	A	L203A	2.88578	stabilize_prefusion	0
4jhw_trimer	A	A298V	2.74371	stabilize_prefusion	0
4jhw_trimer	A	T58I	2.72282	stabilize_prefusion	0
4jhw_trimer	A	T189I	2.6891	stabilize_prefusion	1
4jhw_trimer	A	S190L	2.67666	stabilize_prefusion	0
4jhw_trimer	A	T337L	2.64513	stabilize_prefusion	1
4jhw_trimer	A	E163I	2.56914	stabilize_prefusion	0
4jhw_trimer	A	T58V	2.51685	stabilize_prefusion	0
4jhw_trimer	A	Q302V	2.51618	stabilize_prefusion	0
4jhw_trimer	A	E163V	2.51486	stabilize_prefusion	0
4jhw_trimer	A	Q284L	2.50127	stabilize_prefusion	0
4jhw_trimer	A	N331R	2.4762	stabilize_prefusion	1
4jhw_trimer	A	M396R	2.44046	stabilize_prefusion	0
4jhw_trimer	A	T249P	2.4161	stabilize_prefusion	0
4jhw_trimer	A	D489L	2.35198	stabilize_prefusion	0
4jhw_trimer	A	V207I	2.34841	stabilize_prefusion	0
4jhw_trimer	A	S405T	2.34788	stabilize_prefusion	1
4jhw_trimer	A	T58L	2.32843	stabilize_prefusion	1
4jhw_trimer	A	E487L	2.32316	stabilize_prefusion	0
4jhw_trimer	A	S150P	2.30653	stabilize_prefusion	0
4jhw_trimer	A	V495L	2.24381	stabilize_prefusion	0
4jhw_trimer	A	L203G	2.21637	stabilize_prefusion	0
4jhw_trimer	A	T323D	2.20631	stabilize_prefusion	1
4jhw_trimer	A	T369L	2.17831	stabilize_prefusion	1
4jhw_trimer	A	S46A	2.11649	stabilize_prefusion	1
4jhw_trimer	A	E30L	2.0894	stabilize_prefusion	1
4jhw_trimer	A	T337I	2.05222	stabilize_prefusion	0
4jhw_trimer	A	S372A	2.01761	stabilize_prefusion	1
4jhw_trimer	A	D489G	2.00969	stabilize_prefusion	0
4jhw_trimer	A	T189F	2.00273	stabilize_prefusion	1
4jhw_trimer	A	Q302I	1.96567	stabilize_prefusion	0
4jhw_trimer	A	M251L	1.92759	stabilize_prefusion	1
4jhw_trimer	A	Y299F	1.89495	stabilize_prefusion	0
4jhw_trimer	A	A298F	1.87791	stabilize_prefusion	1
4jhw_trimer	A	S62V	1.87752	stabilize_prefusion	0
4jhw_trimer	A	T244I	1.8501	stabilize_prefusion	0
4jhw_trimer	A	T397L	1.80685	stabilize_prefusion	1
4jhw_trimer	A	D489Y	1.74987	stabilize_prefusion	0
4jhw_trimer	A	N383F	1.74158	stabilize_prefusion	0
4jhw_trimer	A	S150R	1.73266	stabilize_prefusion	1
4jhw_trimer	A	Y299G	1.73064	stabilize_prefusion	0
4jhw_trimer	A	V220L	1.70704	stabilize_prefusion	1
4jhw_trimer	A	T323S	1.69085	stabilize_prefusion	1
4jhw_trimer	A	Q279P	1.6862	stabilize_prefusion	0
4jhw_trimer	A	T323L	1.68353	stabilize_prefusion	0
4jhw_trimer	A	N383Y	1.67779	stabilize_prefusion	1
4jhw_trimer	A	S287T	1.6755	stabilize_prefusion	1
4jhw_trimer	A	N331K	1.6359	stabilize_prefusion	1
4jhw_trimer	A	M396K	1.61427	stabilize_prefusion	0
4jhw_trimer	A	Q284Y	1.61247	stabilize_prefusion	0
4jhw_trimer	A	T249R	1.60908	stabilize_prefusion	1
4jhw_trimer	A	I79L	1.60789	stabilize_prefusion	1
4jhw_trimer	A	Q494R	1.58856	stabilize_prefusion	0
4jhw_trimer	A	S150K	1.53856	stabilize_prefusion	1
4jhw_trimer	A	E82L	1.49203	stabilize_prefusion	1

### Sheet: rsv_f__stab_pre_destab_post
sec_struc_pre	sasa_pre	mutation	delta_logit_pre	sec_struc_post	sasa_post	delta_logit_post	delta_logit_pre__positive	delta_logit_post__negative	delta_logit_pre__minus__delta_logit_post	rosetta_hit
H	0.726029	I217P	0.333287	H	0	-12.7375	True	True	13.0708	0
H	0.192129	V220G	1.17246	H	0.0320215	-10.6249	True	True	11.7974	0
L	6.87808	L481D	2.06558	L	0.95966	-9.57229	True	True	11.6379	1
L	6.87808	L481N	2.27174	L	0.95966	-7.76855	True	True	10.0403	1
L	7.70227	L513K	1.43208	L	1.47532	-8.4744	True	True	9.90648	1
L	6.95861	N175P	1.28134	H	0.219744	-8.49587	True	True	9.77721	1
L	7.70227	L513R	1.4632	L	1.47532	-7.72322	True	True	9.18642	0
L	6.87808	L481H	1.487	L	0.95966	-7.67939	True	True	9.16639	1
E	5.06741	L467D	0.544592	E	1.33522	-8.44556	True	True	8.99015	1
E	5.06741	L467S	2.07486	E	1.33522	-6.74426	True	True	8.81912	0
L	1.36984	T400P	0.0086935	L	4.27325	-8.66212	True	True	8.67081	0
L	4.05947	L160S	1.16954	H	0.458784	-7.4654	True	True	8.63494	0
L	1.65488	N460P	2.56184	L	3.74885	-5.93377	True	True	8.49561	1
L	4.05947	L160N	0.821082	H	0.458784	-7.64843	True	True	8.46951	0
E	5.06741	L467T	2.7307	E	1.33522	-5.72297	True	True	8.45368	1
L	4.05947	L160K	1.62324	H	0.458784	-6.77124	True	True	8.39448	0
E	7.44416	S186P	0.012134	H	4.15488	-8.38233	True	True	8.39447	1
L	7.70227	L513E	0.633226	L	1.47532	-7.65648	True	True	8.2897	0
H	0.0960644	V495L	2.24381	H	0	-5.62684	True	True	7.87064	0
H	0.0539309	L203F	3.76228	H	0	-3.9019	True	True	7.66417	0
H	0.192129	V220L	1.70704	H	0.0320215	-5.86636	True	True	7.5734	0
H	0.0539309	L203Y	1.52103	H	0	-5.80508	True	True	7.32612	0
H	0.0539309	L203W	0.690698	H	0	-6.58016	True	True	7.27086	0
H	0.192129	V220F	0.157566	H	0.0320215	-6.9313	True	True	7.08887	0
H	0	N227L	4.96814	L	0.292768	-2.07484	True	True	7.04298	1
H	0	N227G	0.2903	L	0.292768	-6.67667	True	True	6.96697	0
E	0.0800353	T189F	2.00273	H	0.0731919	-4.917	True	True	6.91974	1
E	0	S55I	6.21387	E	0	-0.701978	True	True	6.91585	0
H	3.992	I506G	0.578546	H	0.0539309	-6.26155	True	True	6.84009	0
L	6.24852	S215P	0.579636	H	0.110573	-6.13865	True	True	6.71829	0
H	3.992	I506K	0.486725	H	0.0539309	-5.76114	True	True	6.24787	1
H	2.07858	S502E	0.536148	H	0	-5.42032	True	True	5.95647	0
E	0.164766	T58G	2.20195	E	1.45992	-3.65149	True	True	5.85344	0
E	0.576357	S190V	4.03112	H	4.74099	-1.81577	True	True	5.84689	0
H	2.07858	S502K	0.319452	H	0	-5.51233	True	True	5.83178	0
E	0	S55L	3.61034	E	0	-2.19561	True	True	5.80594	1
E	0.0800353	T189Y	1.60689	H	0.0731919	-4.19693	True	True	5.80382	0
H	2.07858	S502R	0.518435	H	0	-5.28139	True	True	5.79983	0
H	3.992	I506R	0.631888	H	0.0539309	-4.90299	True	True	5.53488	0
E	0.576357	S190I	3.48486	H	4.74099	-2.00452	True	True	5.48937	1
E	0.164766	T58I	2.72282	E	1.45992	-2.75755	True	True	5.48037	0
H	0	N227I	3.61008	L	0.292768	-1.75587	True	True	5.36595	0
L	1.85629	Y478L	0.589503	L	2.51545	-4.73383	True	True	5.32334	0
E	0.164766	T58L	2.32843	E	1.45992	-2.95281	True	True	5.28124	0
E	0	A47V	3.51877	E	0	-1.72975	True	True	5.24852	0
E	1.03636	S398R	0.18546	L	0.613752	-5.05975	True	True	5.24521	0
H	0.332955	E82G	0.0458316	H	0	-5.15813	True	True	5.20396	0
L	6.95861	N175D	0.886312	H	0.219744	-4.27338	True	True	5.15969	0
L	0.72978	E487L	2.32316	H	7.88452	-2.79876	True	True	5.12192	0
E	0	S55Y	4.06549	E	0	-1.02404	True	True	5.08952	0
L	0.960423	T249K	1.39731	L	0.505437	-3.62398	True	True	5.02129	1
E	0	A47I	0.675583	E	0	-4.33283	True	True	5.00841	0
E	0.576357	S190F	2.17927	H	4.74099	-2.79229	True	True	4.97156	1
H	1.98765	V239L	4.27	H	2.13458	-0.452575	True	True	4.72258	1
E	0.649239	M289F	1.4393	E	0.720375	-3.26916	True	True	4.70846	0
H	0	E163I	2.56914	H	0.666066	-2.09075	True	True	4.65989	0
L	5.83512	Q210D	1.32808	H	0	-3.26948	True	True	4.59756	1
E	0.250303	S404V	0.877726	E	0.69865	-3.67791	True	True	4.55563	0
H	0.93098	S238V	1.10468	H	0.110573	-3.34975	True	True	4.45443	0
E	6.84539	V178T	1.02414	H	0	-3.41973	True	True	4.44388	0
H	0.93098	S238L	1.02551	H	0.110573	-3.37113	True	True	4.39664	0
H	0	E163V	2.51486	H	0.666066	-1.86937	True	True	4.38423	0
L	5.57388	T174S	0.248476	H	0	-4.05303	True	True	4.30151	0
E	0	S350I	2.94588	E	0.221146	-1.30774	True	True	4.25362	0
H	3.35365	S509L	0.126239	H	0	-4.09187	True	True	4.21811	1
E	0.878303	G51S	0.140626	E	1.19432	-4.07277	True	True	4.21339	0
H	0.93098	S238F	0.220399	H	0.110573	-3.9723	True	True	4.1927	1
L	1.36984	T400L	2.00994	L	4.27325	-2.16893	True	True	4.17888	0
H	2.82665	Q225D	1.23386	H	0.817484	-2.91447	True	True	4.14833	0
H	6.03185	N208A	0.394325	H	1.48769	-3.74019	True	True	4.13451	0
E	0	S350L	3.19786	E	0.221146	-0.900366	True	True	4.09822	0
H	6.03185	N208G	0.850624	H	1.48769	-3.22488	True	True	4.07551	0
H	1.76177	V157G	1.78007	H	0.768662	-2.29388	True	True	4.07395	0
L	0.960423	T249R	1.60908	L	0.505437	-2.38178	True	True	3.99085	1
L	0.960423	T249D	0.286305	L	0.505437	-3.69557	True	True	3.98187	1
L	1.36984	T400I	1.66169	L	4.27325	-2.26815	True	True	3.92984	0
H	1.76177	V157Q	0.773562	H	0.768662	-3.10912	True	True	3.88268	0
L	0.0424469	M264I	0.906271	L	0.143094	-2.94952	True	True	3.85579	0
L	1.81617	K399I	0.11587	L	5.63942	-3.63626	True	True	3.75213	0
H	0	E163H	0.0784663	H	0.666066	-3.67032	True	True	3.74879	0
